# Zfp719 is a transcription factor important for maintenance of hearing in mice

**DOI:** 10.64898/2026.06.15.732256

**Authors:** Jing Chen, Neil J. Ingham, Maria Lachgar-Ruiz, Karim Boustani, Morag A. Lewis, Karen P. Steel

**Affiliations:** Wolfson Sensory, Pain, and Regeneration Centre, King’s College London, London, UK

## Abstract

Zfp719 is a zinc finger transcription factor which, when mutated, results in hearing impairment in mice. Its closest human orthologue, OTK18, has been linked to tinnitus in large human cohorts. Here we present our investigation of the electrophysiological, structural and transcriptional phenotypes in *Zfp719^tm1a^* mutant mice. Homozygotes have near-normal hearing at two weeks old, but lose sensitivity rapidly between two and three weeks, suggesting that while Zfp719 is not required for development, it is important for maintaining hearing. Heterozygous mice exhibit progressive hearing impairment for high frequencies at older ages. We observed damaged and degenerating outer hair cells from as early as three weeks old in homozygotes. We carried out bulk RNAseq at three ages and found one gene consistently misregulated, a long non-coding RNA specific to mice, *Gm15083*. A better understanding of the genes regulated by Zfp719 may shed light on genes and proteins important for maintaining hearing in humans.
