## Supplementary Table S2 for "Zfp719 is a transcription factor important for maintenance of hearing in mice"

### Sheet: Sheet1
Species	BLASTP against Mouse reference Zfp719 (ENSMUSP00000050968.8)	BLASTP top score	BLASTN against Mouse reference Gm15083 (ENSMUST00000138670.3)	BLASTN top score
Nematode worm (Caenorhabditis elegans)	No close match	191	No close match	38.1
Fruit fly (Drosophila melanogaster)	No close match	311	No close match	38.1
Zebrafish (Danio rerio)	No close match	476	No close match	44
Frog (Xenopus tropicalis)	No close match	463	No close match	40
Green anole (Anolis carolinensis)	No close match	473	No close match	42
Chicken (Gallus gallus)	No close match	476	No close match	42
Platypus (Ornithorhynchus anatinus)	No close match	497	No close match	44
Wallaby (Notamacropus eugenii)	No close match	495	No close match	44
Koala (Phascolarctos cinereus)	No close match	528	No close match	42
Greater horseshoe bat (Rhinolophus ferrumequinum)	No close match	591	No close match	44
Megabat (Pteropus vampyrus)	No close match	530	No close match	44
Microbat (Myotis lucifugus)	No close match	546	No close match	44
Pig (Sus scrofa)	No close match	553	No close match	44
Goat (Capra hircus)	No close match	568	No close match	46
Sheep (Ovis aries)	No close match	571	No close match	42
Cow (Bos taurus)	No close match	570	No close match	46
Horse (Equus caballus)	No close match	579	No close match	46
Cat (Felis catus)	No close match	555	No close match	42
Dog (Canis lupus familiaris)	No close match	548	No close match	48
Human (Homo sapiens)	No close match	572	No close match	46
Kangaroo rat (Dipodomys ordii)	No close match	541	No close match	44
American beaver (Castor canadensis)	No close match	544	No close match	42
Jerboa (Jaculus jaculus)	No close match	637	No close match	46
Mongolian gerbil (Meriones unguiculatus)	ENSMUGP00000008405	1279	No close match	215
Norway rat - BN/NHsdMcwi (Rattus norvegicus)	ENSRNOP00000024645	1360	No close match	376
Shrew mouse (Mus pahari)	MGP_PahariEiJ_P0016056	1434	MGP_PahariEiJ_G0002991	1425
Ryukyu mouse (Mus caroli)	MGP_CAROLIEiJ_P0079196	1495	No gene, but there are hits for all 3 exons (6:109118814-109118892;109163385-109163515;109164145-109164975)	1330
Steppe mouse (Mus spicilegus)	ENSMSIP00000030105	1511	No gene, but there are hits for all 3 exons (QGOO01037269:483559-483637;438333-438463;436492-437702)	2228
Mouse AKR/J (Mus musculus)	ENSMUSP00220067863	1529	ENSMUSG00220038021	2370
Mouse C57BL/6NJ (Mus musculus)	ENSMUSP00215053329	1529	ENSMUSG00215027899	2386
Mouse CBA/J (Mus musculus)	ENSMUSP00210059264	1529	ENSMUSG00210020766	2386
Mouse NZO/HlLtJ (Mus musculus)	ENSMUSP00225016282	1525	ENSMUSG00225048028	2362
Mouse C3H/HeJ (Mus musculus)	ENSMUSP00175049093	1529	ENSMUSG00175035580	2386
Mouse DBA/2J (Mus musculus)	ENSMUSP00185048963	1517	ENSMUSG00185019200	2362
Mouse 129S1/SvImJ (Mus musculus)	ENSMUSP00200031581	1529	ENSMUSG00200025780	2362
Mouse BALB/cJ (Mus musculus)	ENSMUSP00180045389	1529	ENSMUSG00180002510	2386
Mouse A/J (Mus musculus)	ENSMUSP00195058812	1529	ENSMUSG00195018172	2386
Mouse FVB/NJ (Mus musculus)	ENSMUSP00205028322	1529	ENSMUSG00205027770	2368
Mouse LP/J (Mus musculus)	ENSMUSP00230062354	1525	ENSMUSG00230048922	2362
Mouse NOD/ShiLtJ (Mus musculus)	ENSMUSP00190061929	1529	ENSMUSG00190018345	2362
Mouse PWK/PhJ (Mus musculus musculus)	ENSLUMP00010046697	1517	ENSLUMG00010029123	2289
Mouse CAST/EiJ (Mus musculus castaneus)	ENSTCUP00005053116	1524	ENSTCUG00005030002	2320
Mouse WSB/EiJ (Mus musculus domesticus)	ENSIUOP00005034166	1525	ENSIUOG00005025782	2360
Mouse JF1/MsJ (Mus musculus molossinus)	ENSUMUP00000066399	1517	ENSUMUG00000029872	2265
Western wild mouse (Mus spretus)	ENSMSPP00010050922	1518	ENSMSPG00010046880	2228
Northern American deer mouse (Peromyscus maniculatus bairdii)	ENSPEMP00000007374	1299	No close match	263
Chinese hamster (Cricetulus griseus)	ENSCGRP00001019284	1286	No close match	229
Golden hamster (Mesocricetus auratus)	ENSMAUP00000023906	1256	No close match	223
Prairie vole (Microtus ochrogaster)	ENSMOCP00000003708	1264	No close match	235
Upper Galilee blind mole rat (Nannospalax galili)	ENSNGAP00000004697	1139	No close match	95.4
Naked mole rat (Heterocephalus glaber male)	No close match	553	No close match	46
Naked mole rat (Heterocephalus glaber female)	No close match	553	No close match	46
Damara mole rat (Fukomys damarensis)	No close match	503	No close match	42
Guinea pig (Cavia porcellus)	No close match	522	No close match	48
Brazilian guinea pig (Cavia aperea)	No close match	508	No close match	42
Degu (Octodon degus)	No close match	543	No close match	44
Chinchilla (Chinchilla lanigera)	No close match	521	No close match	48
Eurasian red squirrel (Sciurus vulgaris)	No close match	565	No close match	44
Marmot (Marmota marmota marmota)	No close match	526	No close match	46
Daurian ground squirrel (Spermophilus dauricus)	No close match	547	No close match	42
Arctic ground squirrel (Urocitellus parryii)	No close match	518	No close match	46
Squirrel (Ictidomys tridecemlineatus)	No close match	561	No close match	46
Pika (Ochotona princeps)	No close match	528	No close match	49.9
Rabbit (Oryctolagus cuniculus)	No close match	554	No close match	44
Tree shrew (Tupaia belangeri)	No close match	546	No close match	44
Yeast (Saccharomyces cerevisiae)	No close match	117	No close match	34.1
